# Quantitative and sensitive neuroblastoma minimal residual disease detection using extrachromosomal DNA (ecDNA) breakpoints

**DOI:** 10.64898/2026.09.06.749680

**Authors:** Annabell Szymansky, Falk Hertwig, Annika Winkler, Rocío Chamorro González, Konstantin Helmsauer, Anna-Marie Schroeer, Melanie J. Witthauer, Eliz Karaman, Marco Lodrini, Jasmin Wünschel, Nadine Wittstruck, Steffen Fuchs, Jessica Theissen, Barbara Hero, Richard Koche, Malwine J. Barz, Lukas C. Heukamp, Kathy Astrahantseff, Karin Schmelz, Patrick Hundsdoerfer, Joern Toedling, Angelika Eggert, Cornelia Eckert, Bastiaan Spanjaard, Hedwig E. Deubzer, Matthias Fischer, Anton G. Henssen, Johannes H. Schulte

**Author notes:** Corresponding author: Annabell Szymansky, PhD, Charité – Universitätsmedizin Berlin, Department of Pediatric Oncology and Hematology, Augustenburger Platz 1, 13353 Berlin, Germany, T. These authors contributed equally to this work (Hedwig E. Deubzer, Matthias Fischer, Anton G. Henssen, Johannes H. Schulte).

## Abstract

Sensitive detection of minimal residual disease (MRD) remains a major unmet need in high-risk neuroblastoma. *MYCN* amplification, a hallmark of high-risk disease, typically occurs on extrachromosomal DNA (ecDNA), but the potential of ecDNA-associated genomic rearrangements for individualized MRD monitoring has not been fully exploited. Here, we applied neuroblastoma-specific hybrid capture-based panel sequencing to identify patient-unique breakpoints within *MYCN* amplicons, and used Circle-seq and Nanopore sequencing to resolve the extrachromosomal amplicon structure in representative samples. Analysis of 8 neuroblastoma cell lines and 22 primary tumors identified 69 tumor-specific breakpoints. Those selected for assay development were validated by breakpoint-specific PCR and Sanger sequencing. Breakpoints detected in primary tumors remained detectable at relapse, supporting their stability as MRD markers. Breakpoint-specific real-time quantitative PCR and droplet digital PCR detected these junctions in bone marrow aspirates with high specificity and reached sensitivities down to a tumor DNA fraction of 10⁻⁶. We applied this approach to 53 serial bone marrow aspirates from 14 patients with high-risk neuroblastoma to monitor MRD dynamics, resolving treatment response and molecular persistence. In six samples, breakpoint-positive DNA was detected in bone marrow that was negative by conventional cytology and immunocytology, highlighting the added value of molecular monitoring. Together, these findings establish ecDNA breakpoint-based detection as a strategy for MRD assessment in neuroblastoma, that is, in principle, applicable to any ecDNA-amplified oncogene.

**Single Sentence Summary:** Breakpoints in extrachromosomal circular DNA, a substrate of oncogene amplification in cancer, can serve as diagnostic markers of minimal residual disease.
