## Supplemental Tables for "Quantitative and sensitive neuroblastoma minimal residual disease detection using extrachromosomal DNA (ecDNA) breakpoints": S1_breakpoints_cell-lines.xlsx

### Sheet: overview
Name of	Breakpoint number	Chromosome Start	Gene Start	Breakpoint Start	Chromosome End	Gene End	Breakpoint End	MYCN CNV	MYCN as	Coverage NB targeted NGS assay
cell line									HSR or DM
IMR-5	1	chr2	MYCN	16083742	chr2	intergenic	67014561	49.90	HSR	1739x
	2	chr2	Intergenic	14794043	chr2	intergenic	16019119
SK-N-BE	3	chr2	intergenic	16274854	chr2	intergenic	16509439	68.06	HSR	1685x
	4	chr2	intergenic	16376722	chr2	intergenic	16528085
	5	chr2	Intergenic	16081475	chr2	Intergenic	16582271
LAN-5	6	chr2	intergenic	16404713	chr2	intergenic	16421908	59.50	DM	1726x
	7	chr2	intergenic	15796491	chr2	intergenic	15984812
NGP	8	chr2	intergenic	16400696	chr2	intergenic	17148520	56.93	HSR	1938x
	9	chr2	intergenic	16178966	chr2	intergenic	17169549
	10	chr2	intergenic	16899228	chr2	intergenic	17067519
KELLY	11	chr2	intergenic	15889211	chr2	FAM49A	16742034	88.00	HSR	1534x
	12	chr2	intergenic	15914151	chr2	intergenic	16503417
	13	chr2	intergenic	15834139	chr2	intergenic	16840864
TR-14	14	chr2	intergenic	16088567	chr12	intergenic	58052926	57.00	DM	1567x
	15	chr2	intergenic	15966854	chr2	intergenic	16400242
	16	chr2	MYT1L	2295975	chr2	intergenic	15952491
SK-N-DZ	17	chr2	NBAS	15527610	chr2	intergenic	16179362	43.20	HSR	2075x
	18	chr2	MYCN	16085763	chr2	intergenic	16164912
	19	chr2	intergenic	16075507	chr2	intergenic	16371173
	20	chr2	intergenic	15985405	chr2	intergenic	16173264
	21	chr2	intergenic	633819	chr2	intergenic	16380152
CHP-212	22	chr2	intergenic	12602639	chr2	intergenic	16212599	101.00	DM	611x
