## Supplemental Tables for "Quantitative and sensitive neuroblastoma minimal residual disease detection using extrachromosomal DNA (ecDNA) breakpoints": S4_assay-sensitivity_cell-lines.xlsx

### Sheet: Tabelle1
Number of sample analyzed with RQ-PCR/ddPCR	Name of cell line	Breakpoint number	Result RQ-PCR assay sensitivity	Result ddPCR assay sensitivity
1	IMR-5	2	0.0001	0.0001
2	SK-N-BE	3	1e-05	1e-06
3	LAN-5	7	1e-06	1e-06
4	NGP	9	1e-06	1e-06
5	KELLY (I)	11	0.0001	1e-05
6	KELLY (II)	12	0.0001	1e-06
7	TR-14 (I)	15	1e-06	1e-06
8	TR-14 (II)	16	1e-06	1e-06
9	SK-N-DZ	17	0.0001	1e-06
two different breakpoints detected in the neuroblastoma cell lines Kelly and TR-14 were included in the analysis (I/II).
