## Supplemental Tables for "Quantitative and sensitive neuroblastoma minimal residual disease detection using extrachromosomal DNA (ecDNA) breakpoints": S6_sequences-and-primers_cell-lines.xlsx

### Sheet: Tabelle1
Name of	Break- point number	Chromo-some Start	Gene Start	Break-point Start	Chromo-some	Gene	Break-point End	MYCN CNV	MYCN as	Coverage NB targeted NGS assay	Breakpoint sequence	Forward primer (5’-3’)	Reverse	FAM-BHQ1 probe (5’-3’)	MRD assay sensi-tivity range	MRD assay quanti-tative range
cell line					End	End			HSR or DM				primer (5’-3’)
IMR-5	1	chr2	MYCN	16083742	chr2	intergenic	67014561	49.90	HSR	1739x	CTGGTGTGGATGGCATGGCAGAATGGTAGATACTGCATGGATTAAGACATGCTAGGCTGCAGAAACAATAGCCCTCCATCCTCTTTCAAGTGTGCAGTGGAAACTGGCTGTAGTTTTGTCTTCC	CTGGTGTGGATGGCATGGC	GGAAGACAAAACTACAGCCAG	Not performed	Not performed	Not performed
	2	chr2	Intergenic	14794043	chr2	intergenic	16019119				AGCTAAGGGTGTTCCAGCCAGCACTGTTTGTAATAGCAAAACTGGAAACAACCAAAAGTCCACTAACGAGACTGAATTAAATGATCTTTAAATATCCTCCAAGTTCTAAAAGTCTGTAAGGCCTGTTCC	AGCTAAGGGTGTTCCAGCCA	GGAACAGGCCTTACAGACTTTTA	FAM-GCAAAACTGGAAACAACCAAAAGTCCA-BHQ1	RQ-PCR:	RQ-PCR:
															0.0001	0.001
															ddPCR:	ddPCR:
															0.0001	0.0001
SK-N-BE	3	chr2	intergenic	16274854	chr2	intergenic	16509439	68.06	HSR	1685x	GGACACAAGTTCAGATTTTGCCTCAGAAATATGCAAGGGGTCAGGCAAATCATGAAAATTATTATTGTGTGAGTGTCCAAAACTTACTAGTGTTATCCAATGAGGTCAATATTAGC	GGACACAAGTTCAGATTTTGC	GCTAATATTGACCTCATTGG	FAM-GAAATATGCAAGGGGTCAGG-BHQ1	RQ-PCR:	RQ-PCR:
															1e-05	0.0001
															ddPCR:	ddPCR:
															1e-06	1e-05
	4	chr2	intergenic	16376722	chr2	intergenic	16528085				CAAGCATTCCAAGTAGGAAGGTGGGGTTGACACAAACAGAGGCGGGGGCAGCATAACACGATACACTCAGGAAG	CAAGCATTCCAAGTAGGAAG	CTTCCTGAGTGTATCGTG	Not performed	Not performed	Not performed
	5	chr2	Intergenic	16081475	chr2	Intergenic	16582271				CTCCCTGGAAGAGGACGTTGTCGTGGGTTTGGAAGAGCAGGGGTGGGCTTAGAGAGCTTCCAATTAAGCTATTGGCAGGAGTATCCCTGCAGCGGGTGAATATAATATATACACACATACACATACATATATATGAGTGTGTACA	CTCCCTGGAAGAGGACGTTG	TGTACACACTCATATATATG	Not performed	Not performed	Not performed
LAN-5	6	chr2	intergenic	16404713	chr2	intergenic	16421908	59.50	DM	1726x	CTGAGAATGCCACATCCTTGAGATAGAGAGGAGCTGGCCGGAATAGCCAGAGCTATTAAAAGGATGAAAGGCCCCGTAATTATTACCATTCGAAAACACAGAGACTGTC	CTGAGAATGCCACATCCTTG	CGAAAACACAGAGACTGTC	Not performed	Not performed	Not performed
	7	chr2	intergenic	15796491	chr2	intergenic	15984812				CCATGACCGACTGTTTCCTCTTATAAACTGCGACGAATATCAGCTATGCCTCTGACTGTGGGGTTTTGGAGCAAGGAGGACCTGCCCATTCTGATCTGAGGGATG	CCATGACCGACTGTTTCCTC	CATCCCTCAGATCAGAATG	FAM-GCGACGAATATCAGCTATGC-BHQ-1	RQ-PCR:	RQ-PCR:
															1e-06	1e-05
															ddPCR:	ddPCR:
															1e-06	1e-05
NGP	8	chr2	intergenic	16400696	chr2	intergenic	17148520	56.93	HSR	1938x	CATGCTAAGATGGGGTCCCCCAGGACCATGTTCAGGGTAAGATATAAATAACTCCCATATGCATAGCATTCC	CATGCTAAGATGGGGTCC	CCCATATGCATAGCATTCC	Not performed	Not performed	Not performed
	9	chr2	intergenic	16178966	chr2	intergenic	17169549				ATGGTCCTGATGTACTGAGATTTATTGGCCAGTTGAAACACATACTTGCACAATGGACTGGTTTTAAGATATAATGCCCATAGTGGCAGGGTGGGTTACACCGTGGAAAATGCCTTCCT	ATGGTCCTGATGTACTGAGA	CCGTGGAAAATGCCTTCCT	FAM-CTTGCACAATGGACTGGTTTT-BHQ1	RQ-PCR:	RQ-PCR:
															1e-06	1e-05
															ddPCR:	ddPCR:
															1e-06	1e-05
	10	chr2	intergenic	16899228	chr2	intergenic	17067519				GGTATGTGAATCATGTCCCAACAAAGCTATTTAAAAAGATAAAGAAAGTTTTATTCCCTAGGATATTGGTAGCATTTACTGCCTGTAATTTTAGGGTCCCCTGGAGACGTAGCTGA	GGTATGTGAATCATGTCCCAAC	CCCTGGAGACGTAGCTGA	Not performed	Not performed	Not performed
KELLY	11	chr2	intergenic	15889211	chr2	FAM49A	16742034	88.00	HSR	1534x	GCATCTGTGATCTGAGCCTTGGTTCTGCCACCTGACAAGCTATGCATGGAGTTCTGCGGTGGTTCTTTTCCACAAGACACCTTGTTTATTATTATATGCAACTTCATTTTCATGTCTTTTAATACTTTTCACAAAGAAAGCTTTTGCAAATTGGAGGAG	GCATCTGTGATCTGAGCCTTG	GCTTTTGCAAATTGGAGGAG	FAM-TTCTGCCACCTGACAAGCTA-BHQ1	RQ-PCR:	RQ-PCR:
															0.0001	0.0001
															ddPCR:	ddPCR:
															1e-05	1e-05
	12	chr2	intergenic	15914151	chr2	intergenic	16503417				CAGAGATTTAGGCAGGTAAGGTGACTTGTCCAAGGTAACACCACCTGTAAGTGATGGAACTGGGATTTGAGCTGAGGCAGTCTGACCGCCTTGCCCTGGGCTTATGCTTCCTAACCACTATCCTCTGCTGCCCCTCACTGGATTGTCATTGAAAGCCTGTGAAGCACTGAATGAAAAGTGTTATTTCTGCCTCCATTTTACAGAAGGAGAAGCAAGGGGCTGGAATAAAGGAAGCACGTGGC	CAGAGATTTAGGCAGGTAAGGTG	GAATAAAGGAAGCACGTGGC	FAM-GCTGAGGCAGTCTGACCGCC-BHQ1	RQ-PCR:	RQ-PCR:
															0.0001	0.0001
															ddPCR:	ddPCR:
															1e-06	1e-05
	13	chr2	intergenic	15834139	chr2	intergenic	16840864				AAATGTTTATCATTGTCCTGCTGACAATACCCTACATGGCTCAGTAGGAACACAAGACTCAGGAGATCGACAGCTTGTCAAAGCCCAGGCTGCTTGTAAGTGGGCAGCGTGACTACAAGACCCCGGGTCTTCTTGGACTCTCCACTTGCTCTTGCTCTTTACTTTCTGCTCAGTTTTGCTGTGAACCTAAAACTACTGCAAAAAAATAAAAAATAGAAAAGACTCAGACTTTAATTACGGAAGAGAAGCTTTCCCTTACCCCAGCTTG	AAATGTTTATCATTGTCCTGCTGA	CTTTCCCTTACCCCAGCTTG	Not performed	Not performed	Not performed
TR-14	14	chr2	intergenic	16088567	chr12	intergenic	58052926	57.00	DM	1567x	GGCCACTCTTCTTATCACCCAATATCAAACTGATAAGCCTTAAATTTGCCCTCACATGGGCCCCTTCATCTTTAATCCAACCTCCGACTAGGAGTTTGGAAGGAAACCCTTGAGATACGAGGTTGG	GGCCACTCTTCTTATCACCCAATA	ACCCTTGAGATACGAGGTTGG	Not performed	Not performed	Not performed
	15	chr2	intergenic	15966854	chr2	intergenic	16400242				ACTAGTCTTCCCTGATTTGCCCCCATCAAGTTTTCTCTCTAGAGTATACTGGTGCATTTGGCCTTTTCCTTAGGCAGTTCAGAGGTAGGAGTGCGTCCATGACTTTTCAGGCTTTGAGAGTGAAACCAACCAAACCAGGGATCTGGAGTA	ACTAGTCTTCCCTGATTTGCCC	ACCAAACCAGGGATCTGGAGTA	FAM-CTAGAGTATACTGGTGCATTTGGC-BHQ1	RQ-PCR:	RQ-PCR:
															1e-06	1e-05
															ddPCR:	ddPCR:
															1e-06	1e-05
	16	chr2	MYT1L	2295975	chr2	intergenic	15952491				GTCTTTCCTGAGCCACGGACCCCAGAGCTGCAGGCCACACATTTACACACTCGATTCTGGAAGAATAATTCTAGGGACTTCAAGATCTCATTTAACAAGCGTTACAGC	GTCTTTCCTGAGCCACGGAC	GCTGTAACGCTTGTTAAATGAGA	FAM-GCAGGCCACACATTTACACA-BHQ1	RQ-PCR:	RQ-PCR:
															1e-06	1e-06
															ddPCR:	ddPCR:
															1e-06	1e-06
SK-N-DZ	17	chr2	NBAS	15527610	chr2	intergenic	16179362	43.20	HSR	2075x	CAATGGTCAGTGTGGCAATGTCAACACCCTGAGCCACTGGCTGTGGCAGGCAGGTGGAAATCCCTTCCAGTCCCACCCTCCAGTCCTGTGAGAATGATCCCTGCCCTCTAATGAAACAAAGTTTTTCCAGATTTTTAAAATCTGTCATTATCTTTTCACTCACTTATTCTCACTTATTCCTTTGAAATGAGT	CAATGGTCAGTGTGGCAATGT	ACTCATTTCAAAGGAATAAGTGAG	FAM-GCTGTGGCAGGCAGGTGGAA-BHQ1	RQ-PCR:	RQ-PCR:
															0.0001	0.0001
															ddPCR:	ddPCR:
															1e-06	1e-05
	18	chr2	MYCN	16085763	chr2	intergenic	16164912				CAGGAATGAGACAGTCCAGCGAGCTGATCCTCAAACGATGCCTTCCCATCCACCAGCAGCACAACTATGCCG	CAGGAATGAGACAGTCCAGC	CGGCATAGTTGTGCTGCT	Not performed	Not performed	Not performed
	19	chr2	intergenic	16075507	chr2	intergenic	16371173				CAGTGGCTCTCCTCACCTTCCCAAATTGAATTGATTCTCCCTCCACCTGACTGATTGTCTTCTTCAAAGT	CAGTGGCTCTCCTCACCTTC	ACTTTGAAGAAGACAATCAGTCAGG	Not performed	Not performed	Not performed
	20	chr2	intergenic	15985405	chr2	intergenic	16173264				GGGAGTGCTTACCTCACTGGATTGCCGGGAGGATTAAATGAGTTGATAGACATAAGTTACTTGGGATAAGGAGTCACCATTGTGTGTCCTGGGCATGGGCCGCAGTTTGACCATGACCTCCTGATAGACTGCAGCTCTGGACACCAGATTTGCCCATACCACTCTTTAGCAGGACCTACCTTTGTCCCTCATAAACTCCCTAGCAGC	GGGAGTGCTTACCTCACTGG	GCTGCTAGGGAGTTTATGAGGG	Not performed	Not performed	Not performed
	21	chr2	intergenic	633819	chr2	intergenic	16380152				GGCCCCGGCTTATTTCTTAGAGAGCTGTCACAATYCGCAGCTACSCTGCTTCATTGTGTTTGTGTGTCTTTATCRTTTAATTCCKTCTTAGAGAAGGTCTGCTCCCAAGGGAGGAAAACATTTTTATTTTTCTTACCTCTGTTTGTTTTACCACCTCTCCAGTGCCTCTTCTCCTAGGAAGAATTTTCCAAACCTTCTAATTAAAAATAATCAACCATCCATGCCTCCC	GGCCCCGGCTTATTTCTTAGA	ATCAACCATCCATGCCTCCC	Not performed	Not performed	Not performed
CHP-212	22	chr2	intergenic	12602639	chr2	intergenic	16212599	101.00	DM	611x	AACAGATGACTGTGGTTAGACTGTCAGGCCCTGGACCCAAGTCTGGAGAGCCTCAGCTTACAGGCATGAGCCACCGCGTCTGGCCTGAAACTCTTTTATTATTTAAAAAACACCTGCATAAAACAATAATTATAAA	Not performed	Not performed	Not performed	Not performed	Not performed
